# SHOT-R: A next generation algorithm for particle kinematics analysis

**DOI:** 10.1101/2021.12.21.473703

**Authors:** Eloina Corradi, Walter Boscheri, Marie-Laure Baudet

## Abstract

Analysis of live-imaging experiments is crucial to decipher a plethora of cellular mechanisms within physiological and pathological contexts. Kymograph, i.e. graphical representations of particle spatial position over time, and single particle tracking (SPT) are the currently available tools to extract information on particle transport and velocity. However, the spatiotemporal approximation applied in particle trajectory reconstruction with those methods intrinsically prevents an accurate analysis of particle kinematics and of instantaneous behaviours. Here, we present SHOT-R, a novel numerical method based on polynomial reconstruction of 4D (3D+time) particle trajectories. SHOT-R, contrary to other tools, computes *bona fide* instantaneous and directional velocity, and acceleration. Thanks to its high order continuous reconstruction it allows, for the first time, kinematics analysis of co-trafficked particles. Overall, SHOT-R is a novel, versatile, and physically reliable numerical method that achieves all-encompassing particle kinematics studies at unprecedented accuracy on any live-imaging experiment where the spatiotemporal coordinates can be retrieved.
