## Supplementary Table S3 for "SHOT-R: A next generation algorithm for particle kinematics analysis"

### Sheet: Legend
	Supplementary Table S3: stat table
	Stat table reporting exact number of replicates, tests used, statistics. All data were analyzed with Prism (GraphPad 6 or 7). For all tests, the significance level was α = 0.05. *p≤0.05, **p≤0.01, ***p≤0.001, ****p≤0.0001, ns: not significant.
	Sheet	Comment
	Stat_Table	All statistical test, n description, p-values, of all Figures
	Descriptive_stat	Median, mean, range and errors of instantaneous velocity and accelaration frequency distribution of non co-trafficked and co-trafficked particles (Fig.6h,j)

### Sheet: Stat_Table
GraphPad Prisms 6 or 7
		Normality test			TEST USED	n			AVERAGE, VARIANCE		P VALUE
Graph description	Figure no.	KS	D'agostino	Shapiro-Wilk	WHICH TEST?	exact value	DEFINED	extra infos	mean ± SEM values or median with IR	REPORTED in the plot	Comparison	Star
Position error (SPT vs SHOT-R)	3c	no	no	no	X	371	Analysed pre-miRNA particles	from 3 frogs (= indep. exp.)	0.0276 (0.0146; 0.0510) [L1_pos]	median with interquartile range
									0.0111 (0.00743; 0.0243) [L2_pos]
									0.0138 (0.00808; 0.0333) [Linf_pos ]
Velocity error (SPT vs SHOT-R)	3f	no	no	no	X	371	Analysed pre-miRNA particles	from 3 frogs (= indep. exp.)	0.4960 (0.2870; 0.8560) [L1_vel]	median with interquartile range
									0.1980 (0.1370; 0.2980) [L2_vel]
									0.1990 (0.1400; 0.3210) [Linf_vel]
Trajectory errors (RK) - L1 (SPT vs SHOT-R)	3i	no	no	no	two-tailed Wilcoxon matched pairs test	372	Analysed pre-miRNA particles	from 3 frogs (= indep. exp.)	0.1910 (0.1293; 0.2960) [SPT_L1]	median with interquartile range	SPT vs SHOT-R	**** (>0.0001)
									0.1205 (0.08683; 0.1760) [SHOT-R_L1]
Trajectory errors (RK) - L2 (SPT vs SHOT-R)	3j	no	no	no	two-tailed Wilcoxon matched pairs test	372	Analysed pre-miRNA particles	from 3 frogs (= indep. exp.)	0.3795 (0.2535; 0.5695) [SPT_L2]	median with interquartile range	SPT vs SHOT-R	**** (>0.0001)
									0.2355 (0.1700; 0.3473) [SHOT-R_L2]
Trajectory errors (RK) - Linf (SPT vs SHOT-R)	3k	no	no	no	two-tailed Wilcoxon matched pairs test	372	Analysed pre-miRNA particles	from 3 frogs (= indep. exp.)	1.165 (0.7073; 1.660) [SPT_Linf]	median with interquartile range	SPT vs SHOT-R	**** (>0.0001)
									0.6730 (0.4855; 1.048) [SHOT-R_Linf]
Velocity categories within trajectory in percentage	4b	no	no	no	Kruskal-Wallis for multiple comparison test (Dunn)	372	Analysed pre-miRNA particles	from 3 frogs (= indep. exp.)	16.22 (9.194; 25.49) [%v<0.2]	median with interquartile range	0.2 vs 0.2-0.5	**** (>0.0001)
									37.61 (25.00; 46.77) [%v<0.2-0.5]		0.2 vs 0.5	**** (>0.0001)
									43.55 (27.98; 63.14) [%v>0.5]		0.5 vs 0.2-0.5	**** (>0.0001)
Average speed (vL) - (SPT vs SHOT-R)	S3b	no	no	no	two-tailed Wilcoxon matched pairs test	372	Analysed pre-miRNA particles	from 3 frogs (= indep. exp.)	0.5599 (0.4002; 0.8227) [vL_SPT]	median with interquartile range	SPT vs SHOT-R	**** (>0.0001)
									0.5618 (0.4014; 0.8257) [vL_SHOT-R]
Average velocity (vD) - (SPT vs SHOT-R)	S3c	no	no	no	two-tailed Wilcoxon matched pairs test	372	Analysed pre-miRNA particles	from 3 frogs (= indep. exp.)	0.1285 (0.03734; 0.4326) [vD_SPT]	median with interquartile range	SPT vs SHOT-R	ns (0.999)
									0.1285 (0.03734; 0.4326) [vD_SHOT-R]
Average velocity (vM) - (SPT vs SHOT-R)	S3d	no	no	no	two-tailed Wilcoxon matched pairs test	372	Analysed pre-miRNA particles	from 3 frogs (= indep. exp.)	0.568 (0.4053; 0.8282) [vM_SPT]	median with interquartile range	SPT vs SHOT-R	ns (0.999)
									0.568 (0.4053; 0.8282) [vM_SHOT-R]
Average of projected instantaneous velocity	5d	no	no	no	Kruskal-Wallis for multiple comparison test (Dunn)	155	vM_Proj_Antero_ax(0)	from 3 frogs (= indep. exp.)	0.5579 (0.3574; 1.026) [vM_Proj_Antero_ax(0)]	median with interquartile range	vM_Proj_Antero_ax(0) vs. vM_Proj_Antero_vect(1)	ns (0.999)
						155	vM_Proj_Antero_vect(1)		0.5939 (0.3392; 0.9972) [vM_Proj_Antero_vect(1)]		vM_Proj_Antero_ax(0) vs. Abs_vM_Proj_Retro_ax(0)	ns (0.999)
						153	Abs_vM_Proj_Retro_ax(0)		0.5973 (0.3838; 0.9298) [Abs_vM_Proj_Retro_ax(0)]		vM_Proj_Antero_ax(0) vs. Abs_vM_Proj_Retro_vect(1)	ns (0.999)
						153	Abs_vM_Proj_Retro_vect(1)		0.5985 (0.3869; 0.8913) [Abs_vM_Proj_Retro_vect(1)]		vM_Proj_Antero_vect(1) vs. Abs_vM_Proj_Retro_ax(0)	ns (0.999)
											vM_Proj_Antero_vect(1) vs. Abs_vM_Proj_Retro_vect(1)	ns (0.999)
											Abs_vM_Proj_Retro_ax(0) vs. Abs_vM_Proj_Retro_vect(1)	ns (0.999)
Percentage of directionality within trajectory	5e	yes	yes	no	two-tailed Mann-Whitney test	68	ANTERO_percentV_Antero	from 3 frogs (= indep. exp.)	74.32 (66.04; 89.26) [ANTERO_percentV_Antero]	median with interquartile range	ANTERO_Antero vs ANTERO_Retro	**** (>0.0001)
						68	ANTERO_percentV_Retro		25.68 (10.74; 33.96) [ANTERO_percentV_Retro]		RETRO_Antero vs RETRO_Retro	**** (>0.0001)
						90	RETRO_percentV_Antero		22.43 (14.51; 28.60) [RETRO_percentV_Antero]
						90	RETRO_percentV_Retro		77.57 (71.40; 85.49) [RETRO_percentV_Retro]
Average of projected instantaneous velocity	5g	no	no	no	Kruskal-Wallis for multiple comparison test (Dunn)	68	ANTERO_v_Av_Antero	from 3 frogs (= indep. exp.)	0.9597 (0.6168; 1.501) [ANTERO_v_Av_Antero]	median with interquartile range	ANTERO_v_Av_Antero vs. ANTERO_v_Av_Retro	**** (>0.0001)
						63	ANTERO_v_Av_Retro		0.3645 (0.2637; 0.5401) [ANTERO_v_Av_Retro]		ANTERO_v_Av_Antero vs. RETRO_v_Av_Antero	**** (>0.0001)
						87	RETRO_v_Av_Antero		0.4134 (0.2605; 0.5791) [RETRO_v_Av_Antero]		ANTERO_v_Av_Antero vs. RETRO_v_Av_Retro	ns (0.4174)
						90	RETRO_v_Av_Retro		0.7495 (0.5444; 1.084) [RETRO_v_Av_Retro]		ANTERO_v_Av_Retro vs. RETRO_v_Av_Antero	ns (>0.9999)
											ANTERO_v_Av_Retro vs. RETRO_v_Av_Retro	**** (>0.0001)
											RETRO_v_Av_Antero vs. RETRO_v_Av_Retro	**** (>0.0001)
Projection of average particle acceleration within trajectory	5j	no	no	no	Kruskal-Wallis for multiple comparison test (Dunn)	68	ANTERO_a_Av_Antero	from 3 frogs (= indep. exp.)	-0.06621 (-0.1650; 0.03124) [ANTERO_a_Av_Antero]	median with interquartile range	ANTERO_a_Av_Antero vs. ANTERO_a_Av_Retro	**** (>0.0001)
						63	ANTERO_a_Av_Retro		0.1616 (0.01322; 0.6064) [ANTERO_a_Av_Retro]		ANTERO_a_Av_Antero vs. RETRO_a_Av_Antero	ns (0.3706)
						87	RETRO_a_Av_Antero		-0.1924 (-0.4046; -0.009756) [RETRO_a_Av_Antero]		ANTERO_a_Av_Antero vs. RETRO_a_Av_Retro	*** (0.0007)
						90	RETRO_a_Av_Retro		0.06641 (-0.02107; 0.1554) [RETRO_a_Av_Retro]		ANTERO_a_Av_Retro vs. RETRO_a_Av_Antero	**** (>0.0001)
											ANTERO_a_Av_Retro vs. RETRO_a_Av_Retro	ns (0.6087)
											RETRO_a_Av_Antero vs. RETRO_a_Av_Retro	**** (>0.0001)
Schematics with mean values (no statistics - summary of panel 5e, 5g, 5j)	5k					68	ANTERO_percentV_Antero		77.18 ± 1.768 [ANTERO_percentV_Antero]	mean ± SEM
						68	ANTERO_percentV_Retro		22.82 ± 1.768 [ANTERO_percentV_Retro]
						90	RETRO_percentV_Antero		21.8 ± 1.106 [RETRO_percentV_Antero]
						90	RETRO_percentV_Retro		78.2 ± 1.106 [RETRO_percentV_Retro]
						68	ANTERO_v_Av_Antero		1.138 ± 0.07635 [ANTERO_v_Av_Antero]	mean ± SEM
						63	ANTERO_v_Av_Retro		0.4429 ± 0.04537 [ANTERO_v_Av_Retro]
						87	RETRO_v_Av_Antero		0.4766 ± 0.03833 [RETRO_v_Av_Antero]
						90	RETRO_v_Av_Retro		0.8677 ± 0.04514 [RETRO_v_Av_Retro]
						68	ANTERO_a_Av_Antero		-0.04707 ± 0.0436 [ANTERO_a_Av_Antero]	mean ± SEM
						63	ANTERO_a_Av_Retro		0.2806 ± 0.08687 [ANTERO_a_Av_Retro]
						87	RETRO_a_Av_Antero		-0.246 ± 0.07037 [RETRO_a_Av_Antero]
						90	RETRO_a_Av_Retro		0.06799 ± 0.0261 [RETRO_a_Av_Retro]
Percentage of particle	S4a	no	no	no	Kruskal-Wallis for multiple comparison test (Dunn)	3	independent experiment [The 3Ns with v>0.2 corresponds to 158 particles]	from 3 frogs (= indep. exp.)	48.15 (47.92; 48.57) [% antero_ax(0)]	median with interquartile range	%antero_ax(0) vs. %retro_ax(0)	ns (0.1383)
									51.85 (51.43; 52.08) [% retro_ax(0)]		%antero_ax(0) vs. %antero_vect(1)	ns (>0.9999)
									48.57 (46.88;48.87) [% antero_vect(1)]		% retro_ax(0) vs. % retro_vec(1)	ns (>0.9999)
									51.43 (51.13; 53.13) [% retro_vec(1)]		% antero_vect(1) vs. % retro_vec(1)	ns (0.4144)
Projection of average particle acceleration	S4b	no	no	no	Kruskal-Wallis for multiple comparison test (Dunn)	155	Anterograde	from 3 frogs (= indep. exp.)	-0.1136 (-0.3356; 0.006801) [a_Av_Antero_ax(0)]	median with interquartile range	a_Av_Antero_ax(0) vs a_Av_Retro_ax(0)	**** (>0.0001)
						153	Retrograde		0.09006 (-0.009937; 0.2657)[a_Av_Retro_ax(0)]		a_Av_Antero_ax(0) vs a_Av_Antero_vect(1)	ns
						155	Anterograde		-0.1485 (-0.3546; -0.007427) [a_Av_Antero_vect(1)]		a_Av_Retro_ax(0) vs a_Av_Retro_vect(1)	ns
						153	Retrograde		0.09682 (-0.01041; 0.2723) [a_Av_Retro_vect(1)]		a_Av_Antero_vect(1) vs a_Av_Retro_vect(1)	**** (>0.0001)
Magnitude vs projected average velocity (axon line as reference vector)	S4d	no	no	no	two-tailed Wilcoxon matched-pairs test	155	vM_Mag_Antero_ax(0)	from 3 frogs (= indep. exp.)	0.7010 (0.4672; 1.123) [vM_Mag_Antero_ax(0)]	median with interquartile range	vM_Mag_Antero vs vM_Proj_Antero	**** (>0.0001)
						155	vM_Proj_Antero_ax(0)		0.5579 (0.3574; 1.026) [vM_Proj_Antero_ax(0)]		vM_Mag_Retro vs vM_Proj_Retro	**** (>0.0001)
						153	vM_Mag_Retro_ax(0)		0.7362 (0.4964; 1.074) [vM_Mag_Retro_ax(0)]
						153	vM_Proj_Retro_ax(0)		0.5973 (0.3838; 0.9298) [vM_Proj_Retro_ax(0)]
Magnitude vs projected average velocity within trajectory (axon line as reference vector)	S4e	no	no	no	two-tailed Wilcoxon matched-pairs test	68	Proj_VEL_ANTERO_A	from 3 frogs (= indep. exp.)	0.9597 (0.6168; 1.501) [Proj_VEL_ANTERO_A]	median with interquartile range	Proj_VEL_ANTERO_A vs Mag_VEL_ANTERO_A	**** (>0.0001)
						68	Mag_VEL_ANTERO_A		1.119 (0.7777; 1.575) [Mag_VEL_ANTERO_A]		Proj_VEL_ANTERO_R vs Mag_VEL_ANTERO_R	**** (>0.0001)
						63	Proj_VEL_ANTERO_R		0.3645 (0.2637; 0.5401) [Proj_VEL_ANTERO_R]		Proj_VEL_RETRO_A vs Mag_VEL_RETRO_A	**** (>0.0001)
						63	Mag_VEL_ANTERO_R		0.4781 (0.3457; 0.6834) [Mag_VEL_ANTERO_R]		Proj_VEL_RETRO_R vs Mag_VEL_RETRO_R	**** (>0.0001)
						87	Proj_VEL_RETRO_A		0.4134 (0.2605; 0.5791) [Proj_VEL_RETRO_A]
						87	Mag_VEL_RETRO_A		0.5343 (0.3615; 0.7015) [Mag_VEL_RETRO_A]
						90	Proj_VEL_RETRO_R		0.7495 (0.5444; 1.084) [Proj_VEL_RETRO_R]
						90	Mag_VEL_RETRO_R		0.8397 (0.6985; 1.23) [Mag_VEL_RETRO_R]
Percentage of particles (pausing vs no pausing) - TEST 1	S5c				2-way ANOVA for multiple comparison test (Sidak)	3	independent experiment [The 3Ns correspond to 372 particles in 21 axons. (In details N1: 96 particles in 6 axons; N2: 136 particles in 6 axons; N3: 140 particles in 9 axons.)] % are computed per N.	from 3 frogs (= indep. exp.)	63.32225 ± 9.548821 [#Events_all_particles_no Pausing]	mean ± SEM	Pausing vs No pausing (all particles)	ns (0.1781)
									72.56107 ± 10.92204 [#Events_Fil0.2_no Pausing]		Pausing vs No pausing (vD>0.2)	* (0.0139)
									78.78787 ± 6.618857 [#Events_Fil0.5_no Pausing]		Pausing vs No pausing (vD>0.5)	** (0.0025)
									36.67776 ± 9.548819 [#Events_all_particles_Pausing]
									27.43893 ± 10.92204 [#Events_Fil0.2_Pausing]
									21.21212 ± 6.61886 [#Events_Fil0.5_Pausing]
Number of pausing event per particle - TEST 1	S5d	no	no	no	Kruskal-Wallis for multiple comparison test (Dunn)	372	[#Events_all_particles]	from 3 frogs (= indep. exp.)	0.0 (0.0; 1.000) [#Events_all_particles]	median with interquartile range	#Events_all_particles vs #Events_Fil0.2	* (0.0375)
						158	[#Events_Fil0.2]		0.0 (0.0; 1.000) [#Events_Fil0.2]		#Events_all_particles vs #Events_Fil0.5	** (0.004)
						85	[#Events_Fil0.5]		0.0 (0.0; 0.0) [#Events_Fil0.5]		#Events_Fil0.2 vs #Events_Fil0.5	ns (0.8087)
Percentage of particles (pausing vs no pausing) - TEST 2	S5f				2-way ANOVA for multiple comparison test (Sidak)	3	independent experiment [The 3Ns correspond to 372 particles in 21 axons. (In details N1: 96 particles in 6 axons; N2: 136 particles in 6 axons; N3: 140 particles in 9 axons.)] % are computed per N.	from 3 frogs (= indep. exp.)	88.22945 ± 5.16910 [#Events_vs0.1_no Pausing]	mean ± SEM	Pausing vs No pausing (vs < 0.1)	**** (>0.0001)
									62.84605 ± 9.11728 [#Events_vs0.2_no Pausing]		Pausing vs No pausing (vs < 0.2)	* (0.0419)
									19.45144 ± 3.26395 [#Events_vs0.4_no Pausing]		Pausing vs No pausing (vs < 0.4)	**** (>0.0001)
									11.77054 ± 5.16910 [#Events_vs0.1_Pausing]
									37.15394 ± 9.11728 [#Events_vs0.2_Pausing]
									80.54855 ± 3.26395 [#Events_vs0.4_Pausing]
Number of pausing event per particle - TEST 2	S5g	no	no	no	Kruskal-Wallis for multiple comparison test (Dunn)	370	[#Events_vs0.1]	from 3 frogs (= indep. exp.)	0.0 (0.0; 0.0) [#Events_vs0.1]	median with interquartile range	vi_0.1 vs. Vi_0.2	**** (>0.0001)
						370	[#Events_vs0.2]		0.0 (0.0; 1.0) [#Events_vs0.2]		vi_0.1 vs. vi_0.4	**** (>0.0001)
						370	[#Events_vs0.4]		1.0 (2.0; 5.25) [#Events_vs0.4]		Vi_0.2 vs. vi_0.4	**** (>0.0001)
Cumulative frequency distribution of instantaneous velocity	6h	no	no	no	Non linear regression - comparisons of fit (hyperbola). Extra sum-of-squares F test (Bmax, Kd)	71900	instantaneous velocity values [non co-trafficked]	from 3 frogs (= indep. exp.)	See "descriptive stat" for median, mean and errors	Frequency distribution of the single values	Instantaneous velocity: co-trafficked vs non co-trafficked	**** (>0.0001)
						7100	instantaneous velocity values [co-trafficked]
Cumulative frequency distribution of instantaneous acceleration	6j	no	no	no	Non linear regression - comparisons of fit (hyperbola). Extra sum-of-squares F test (Bmax, Kd)	71900	instantaneous acceleration values [non co-trafficked]	from 3 frogs (= indep. exp.)	See "descriptive stat" for median, mean and errors	Frequency distribution of the single values	Instantaneous acceleration: co-trafficked vs non co-trafficked	**** (>0.0001)
						7100	instantaneous acceleration values [co-trafficked]

### Sheet: Descriptive_stat
Cumulative frequency distribution of instantaneous velocity (Fig.6h)
	Non co-trafficked	Co-trafficked
Minimum	0.0001116	0.0006004
25% Percentile	0.03601	0.05496
Median	0.086	0.1707
75% Percentile	0.2713	0.5122
Maximum	3.587	5.161
Mean	0.2373	0.3688
Std. Deviation	0.3685	0.5042
Std. Error of Mean	0.001374	0.005984
Lower 95% CI of mean	0.2346	0.357
Upper 95% CI of mean	0.24	0.3805
Cumulative frequency distribution of instantaneous acceleration (Fig.6j)
	Non co-trafficked	Co-trafficked
Minimum	6.942e-05	0.0005241
25% Percentile	0.00588	0.02151
Median	0.01635	0.06419
75% Percentile	0.05059	0.2091
Maximum	0.5987	2.171
Mean	0.04386	0.174
Std. Deviation	0.06688	0.265
Std. Error of Mean	0.0002494	0.003146
Lower 95% CI of mean	0.04337	0.1678
Upper 95% CI of mean	0.04435	0.1801
